# ESX-5 Deletions in *Mycobacterium tuberculosis* Alter Macrophage Cytokine Signaling and Bacterial Heavy Metal Response

**DOI:** 10.1101/2025.09.30.679525

**Authors:** Austin M. Haynes, Sara B. Cohen, Aparajita Pesaladinne, David R. Sherman, Kevin B. Urdahl, Jeffery S. Cox, Thomas R. Hawn

**Author notes:** Corresponding Authors: Thomas R. Hawn & Austin M. Haynes.

## Abstract

The ESX-5 secretion system is critical for *Mycobacterium tuberculosis* (Mtb) viability and putatively linked to pathogenesis, but a functional understanding of how it interacts with the host is unknown. ESX-5 is encoded at a single genomic locus with small, paralogous, secreted targets (ESX-5a, 5b, 5c) spaced throughout the genome. To examine host-pathogen interactions of these putative virulence clusters, we made mutant strains lacking these loci and infected primary human macrophages. Surprisingly, all deletion mutants independently reduced cytokine secretion during infection, specific to certain analytes. This defect depended on viable bacteria and was mediated by a post-transcriptional mechanism. In bacterial transcriptomic analyses, each mutant downregulated heavy metal response genes compared to wild type bacteria. Treatment of Mtb with Cu or Cd led to increased ESX-5a and ESX-5c expression, concurrent with increased TNF and IL-6 secretion in macrophages compared to untreated bacilli, indicating a link between ESX-5 expression and cellular cytokine levels.
