## Supplemental Table 1 for "ESX-5 Deletions in *Mycobacterium tuberculosis* Alter Macrophage Cytokine Signaling and Bacterial Heavy Metal Response"

### Sheet: Supplemental Table 1
Probe	Name	Sequence
A1	myco_23S_1	/5biosg/CAGCTCCCCGAGGCTTATCGCAGCCTCCTACGTCCTTCATCGGCTC
A2	myco_23S_2	/5biosg/TCCTACGGGTACTGAGATGTTTCACTTCCCCGCGTTCCCCCCCGC
A3	myco_23S_3	/5biosg/ACCCCGCACACACAACCCCTACCCGGT
A4	myco_23S_4	/5biosg/TCACCGTCTACGGCAGGCCATCCCAGGCCATTTCCGCTAACCACG
A5	myco_23S_5	/5biosg/CCTCCCGGGGTACTTTTCACCATTCCCTCACGGTACTAATCCGCTATCGGTCA
A6	myco_23S_6	/5biosg/ACACGGGTTAACCTTGCGACATGTCCCTGACTCGCAGGCT
A7	myco_23S_7	/5biosg/CGCGCTTCACCCTGGCCATGGGTAGATCAC
A8	myco_23S_8	/5biosg/GCGACGCTGCACCTAAATGCATTTCGGGGAGAACCAGCTATC
A9	myco_23S_9	/5biosg/ACGGAGCTTATCCCCCGCCGTCTCACTGCC
A10	myco_23S_10	/5biosg/TGACCAGTGAGCTATTACGCACTCTTTCAAGGGTGGCTGCTTCTAAGCCAACC
A11	myco_23S_11	/5biosg/TTGCCTAGTCGCTACTCATGCCTGCATTCTCACTCCCACACCCTCCACCAC
A12	myco_23S_12	/5biosg/CGGGCGCACATACACGGGTACGGGAATATCAACCCGTTGTCCA
B1	myco_23S_13	/5biosg/ACCACTGACCGGTACGGCTACCTTCCTGCGTCACCCCATCGCTTGAC
B2	myco_23S_14	/5biosg/GTTGGTTTGGGGTACGGGCCGTGTATGTGCTCGCTAGAGGCT
B3	myco_23S_15	/5biosg/GGGTCCCCCTTCTCCCGAAGTTACGGGGGC
B4	myco_23S_16	/5biosg/AGCACCGGGCAGGCGTCAGTCCGTATACATCGTCTTGCGACTTCGCA
B5	myco_23S_17	/5biosg/GTTACGCCATTCGTGCAGGTCGGAACTTACCCGACAAGGAAT
B6	myco_23S_18	/5biosg/TGTAGTGAAGGTCCCGGGGTCTTTTCGTCCTGCCGCGCGT
B7	myco_23S_19	/5biosg/CAACCGCCCCAGTTAAACTACCCGCCAGGCACTGTCCCTAAACC
B8	myco_23S_20	/5biosg/GGGTGCCGGATCACTAGTCCCGACTTTCGTCCCTGCTC
B9	myco_23S_21	/5biosg/GCTCCAGCCCCAGGATGCGACGAGCCGACAT
B10	myco_23S_22	/5biosg/GAGGTTCGTCCGTCCCGGTCCTCTCGTACTAGGGACAGGTTTCC
B11	myco_23S_23	/5biosg/ATCCCACCTAGAGGGTGAGAAACCTGGTCTTGGAGGAGGTTTCCCGCTTAG
B12	myco_23S_24	/5biosg/TCGGCCGGTTAGTGCCAGTTCCCTACACCC
C1	myco_16S_1	/5biosg/GTGTTACTCACCCGTTCGCCACTCGAGTATCTCCGAAGGGGCCTTTCCGTTCGACTTG
C2	myco_16S_2	/5biosg/ACCCAGTTTCCCAGGCTTATCCCGAAGTGCAGGGC
C3	myco_16S_3	/5biosg/GGCCATCACCCCACCAACAAGCTGATAGGCCGCGG
C4	myco_16S_4	/5biosg/CCCCACTGCTGCCTCCCGTAGGAGTCTGGGCCGTATCTCAGTCCCAGT
C5	myco_16S_5	/5biosg/CTGAAAGAGGTTTACAACCCGAAGGCCGTCATCCCTCACGCGGC
C6	myco_16S_6	/5biosg/CGCGACAAACCACCTACGAGCTCTTTACGCCCAGTAATTCCGGACAA
C7	myco_16S_7	/5biosg/ATCTGCGCATTCCACCGCTACACCAGGAATTCCAGTCTCCCCT
C8	myco_16S_8	/5biosg/TACGGCGTGGACTACCAGGGTATCTAATCCTGTTCGCTCCCCAC
C9	myco_16S_9	/5biosg/ACTCCCCAGGCGGGGTACTTAATGCGTTAGCTACGGCACGG
C10	myco_16S_10	/5biosg/CATGCTCCGCCGCTTGTGCGGGCCCCCGTCAA
C11	myco_16S_11	/5biosg/CACCACCTGCACACAGGCCACAAGGGAA
C12	myco_16S_12	/5biosg/CTCACGAGTCCCCACCATTACGTGCTGGCAACATGAGACAAGGGTTGC
D1	myco_16S_13	/5biosg/GAAGCCCTGGACATAAGGGGCATGATGACTTGACGTC
D2	myco_16S_14	/5biosg/TGCTGATCTGCGATTACTAGCGACTCCGACTTCACGGGGT
D3	myco_16S_15	/5biosg/TTAGGCCACTGGCTTCGGGTGTTACCGACTTTCATGACGTGACGG
D4	myco_16S_16	/5biosg/AGCCGCACCTTCCGGTACGGCTACCTTGTTACGACTTC
D5	myco_5S_1	/5biosg/CGGGTTCGGAATGGGACCGGGCGTTTCCCTGCC
D6	myco_5S_2	/5biosg/GGCGGTGTCCTACTTTTCCACCCGGAGGGGTAGTATCATCGG
