## Supplemental Table 2 for "ESX-5 Deletions in *Mycobacterium tuberculosis* Alter Macrophage Cytokine Signaling and Bacterial Heavy Metal Response"

### Sheet: Supplemental Table 2
	Rv	Rv	Rv	∆5a	∆5a	∆5a	∆5b	∆5b	∆5b	∆5c	∆5c	∆5c
hsa-let-7a-5p	4190	6300	6373	3389	5942	7481	2280	6107	5573	4762	8132	6290
hsa-let-7b-5p	1739	2446	2292	1652	2220	2649	1286	2212	2058	2194	2862	2265
hsa-let-7c-5p	96	131	125	86	109	160	56	113	122	88	163	143
hsa-let-7d-5p	1300	1858	1774	1120	1731	2101	1017	1689	1550	1470	2412	1750
hsa-let-7e-5p	206	431	441	152	464	563	115	461	359	221	566	450
hsa-let-7f-5p	228	303	364	139	343	491	95	382	337	216	475	436
hsa-let-7g-5p	2536	4150	4058	2135	3828	5139	1455	3924	3597	2968	5430	4041
hsa-let-7i-5p	872	1539	1674	617	1497	2208	424	1549	1660	962	1872	1826
hsa-miR-1-3p	12	18	11	10	11	11	13	17	18	14	13	20
hsa-miR-1-5p	11	9	12	7	7	4	13	9	6	12	15	9
hsa-miR-100-5p	16	13	25	14	17	14	20	12	16	10	11	23
hsa-miR-101-3p	32	18	30	21	31	23	18	35	21	27	21	17
hsa-miR-103a-3p	23	16	20	11	16	25	11	25	23	25	21	17
hsa-miR-105-5p	28	12	20	16	17	19	11	28	19	20	23	22
hsa-miR-106a-5p+hsa-miR-17-5p	102	276	219	101	239	312	104	248	254	149	326	239
hsa-miR-106b-5p	69	128	144	66	157	198	57	172	150	93	189	161
hsa-miR-107	325	490	556	272	479	668	231	556	525	401	633	591
hsa-miR-10a-5p	45	24	40	32	36	40	18	34	31	29	35	49
hsa-miR-10b-5p	40	26	37	29	25	32	28	27	28	23	41	39
hsa-miR-1178-3p	17	8	14	9	13	17	14	14	11	26	15	21
hsa-miR-1180-3p	27	25	36	28	30	30	33	44	28	46	44	32
hsa-miR-1183	39	28	45	31	26	31	31	37	24	29	38	35
hsa-miR-1185-1-3p	11	8	17	13	8	13	10	15	11	13	13	10
hsa-miR-1185-2-3p	48	40	39	35	27	31	37	40	46	40	52	46
hsa-miR-1185-5p	52	28	39	35	22	31	41	31	33	32	31	42
hsa-miR-1193	33	31	32	20	31	29	19	41	40	34	34	31
hsa-miR-1197	56	38	37	45	25	42	42	56	34	28	33	45
hsa-miR-1200	44	26	25	35	24	34	33	28	33	25	29	49
hsa-miR-1202	14	20	18	14	12	28	13	20	10	18	18	13
hsa-miR-1203	28	20	21	21	19	31	21	27	24	21	22	22
hsa-miR-1204	14	6	19	12	7	12	9	14	14	12	20	13
hsa-miR-1205	14	15	21	18	22	18	15	16	20	19	26	18
hsa-miR-1206	17	13	24	14	18	16	10	13	12	18	22	21
hsa-miR-122-5p	28	30	28	28	23	23	14	35	16	34	27	27
hsa-miR-1224-3p	25	19	15	14	16	14	13	23	14	19	21	27
hsa-miR-1224-5p	12	14	24	16	15	23	10	18	12	15	13	12
hsa-miR-1226-3p	18	21	21	21	16	30	17	31	16	20	30	21
hsa-miR-1228-3p	38	28	33	32	32	45	19	32	37	36	51	51
hsa-miR-1233-3p	4	5	8	8	4	7	6	9	7	9	5	6
hsa-miR-1234-3p	32	37	37	31	41	26	23	36	25	25	30	28
hsa-miR-1236-3p	20	33	28	23	23	25	15	26	15	19	21	23
hsa-miR-124-3p	14	16	15	9	8	10	11	12	11	5	13	7
hsa-miR-1244	35	35	38	26	42	27	16	34	39	21	46	45
hsa-miR-1245a	29	19	13	16	21	19	22	19	19	14	23	22
hsa-miR-1245b-3p	17	19	16	9	15	14	16	12	15	16	24	18
hsa-miR-1245b-5p	19	15	13	17	24	15	16	18	13	20	22	24
hsa-miR-1246	519	290	320	461	263	447	336	263	260	646	322	314
hsa-miR-1247-5p	2	6	7	1	6	7	3	5	9	2	5	5
hsa-miR-1248	14	15	9	12	10	17	10	13	4	15	11	11
hsa-miR-1249-3p	35	24	40	28	26	40	21	35	33	24	44	44
hsa-miR-1249-5p	24	22	17	23	15	18	14	26	18	25	26	16
hsa-miR-1250-5p	19	16	11	11	19	15	14	31	12	15	22	19
hsa-miR-1252-5p	31	20	28	12	18	23	12	26	21	11	21	28
hsa-miR-1253	89	130	183	89	125	159	83	180	117	103	182	133
hsa-miR-1254	16	20	19	17	9	13	12	19	13	21	22	15
hsa-miR-1255a	53	35	42	42	31	46	30	44	30	31	47	39
hsa-miR-1255b-5p	13	23	14	13	24	18	16	32	20	19	26	19
hsa-miR-1257	33	26	48	18	24	24	24	39	29	27	26	31
hsa-miR-1258	26	35	24	27	24	26	24	36	27	32	31	24
hsa-miR-125a-3p	25	23	19	25	24	28	13	37	22	24	25	23
hsa-miR-125a-5p	473	973	940	412	935	1084	303	998	912	594	1145	939
hsa-miR-125b-5p	51	98	99	35	87	117	46	126	86	43	116	90
hsa-miR-126-3p	134	105	181	126	114	189	81	101	169	131	115	217
hsa-miR-1260a	73	154	172	68	149	165	112	187	150	87	186	169
hsa-miR-1260b	25	18	22	17	21	20	15	13	14	17	26	19
hsa-miR-1261	17	29	19	24	19	21	13	22	23	22	26	18
hsa-miR-1262	57	36	53	36	46	45	40	38	43	34	54	55
hsa-miR-1264	25	24	23	27	16	26	21	20	20	16	27	27
hsa-miR-1266-5p	27	36	27	22	22	33	22	33	34	29	26	28
hsa-miR-1268a	18	18	15	6	16	17	13	18	6	20	28	19
hsa-miR-1268b	58	44	36	47	36	50	38	42	42	39	45	52
hsa-miR-1269a	31	39	38	29	28	37	27	49	18	33	35	38
hsa-miR-1269b	18	16	16	18	12	19	17	21	16	20	11	17
hsa-miR-127-3p	23	20	25	17	20	27	17	21	16	21	18	22
hsa-miR-127-5p	14	14	16	15	11	15	9	16	16	15	16	14
hsa-miR-1270	29	24	26	15	17	26	21	24	25	27	25	24
hsa-miR-1271-3p	13	5	6	6	10	14	9	12	6	16	11	12
hsa-miR-1271-5p	15	15	19	19	10	20	9	18	13	17	13	16
hsa-miR-1272	38	19	34	20	20	32	21	27	29	29	22	35
hsa-miR-1273c	11	6	14	14	6	16	7	9	12	14	9	13
hsa-miR-1275	19	9	8	15	6	18	9	14	13	23	17	14
hsa-miR-1276	11	10	24	18	15	23	15	17	16	9	11	12
hsa-miR-1277-3p	17	17	12	13	15	17	14	17	12	11	16	19
hsa-miR-1278	33	21	26	28	11	22	16	24	30	18	25	34
hsa-miR-1279	17	16	13	16	18	22	20	23	12	18	18	19
hsa-miR-128-1-5p	40	39	41	29	32	39	27	39	29	27	50	45
hsa-miR-128-2-5p	9	17	12	18	9	14	8	14	8	9	14	9
hsa-miR-128-3p	25	38	36	32	45	40	24	29	29	30	43	40
hsa-miR-1281	28	25	26	12	19	22	22	28	22	19	16	38
hsa-miR-1283	1	40	75	1	17	95	1	74	50	23	69	62
hsa-miR-1285-3p	24	22	30	19	22	18	17	28	16	30	25	24
hsa-miR-1285-5p	190	169	176	148	144	172	154	143	170	187	168	169
hsa-miR-1286	19	22	37	14	18	24	15	35	24	19	31	29
hsa-miR-1287-3p	17	28	17	17	13	18	11	18	20	18	23	14
hsa-miR-1287-5p	23	20	30	29	14	22	27	30	25	18	24	22
hsa-miR-1288-3p	10	12	12	6	7	13	5	9	7	9	7	3
hsa-miR-1289	21	17	9	8	8	13	10	15	14	19	17	13
hsa-miR-129-2-3p	24	21	28	22	18	24	16	30	25	16	16	23
hsa-miR-129-5p	12	9	13	22	10	13	14	19	5	13	18	19
hsa-miR-1290	79	62	70	58	55	81	63	61	77	62	96	101
hsa-miR-1291	18	20	22	16	14	21	12	27	16	19	27	16
hsa-miR-1293	27	16	22	20	19	24	17	20	21	27	21	29
hsa-miR-1295a	57	29	45	42	30	42	37	37	38	37	52	52
hsa-miR-1296-3p	49	35	38	27	24	34	34	46	30	30	42	39
hsa-miR-1296-5p	24	19	21	17	19	22	15	28	16	24	12	17
hsa-miR-1297	18	21	22	19	19	23	14	29	16	18	21	20
hsa-miR-1298-5p	28	27	37	13	22	44	15	47	28	28	28	34
hsa-miR-1299	23	16	21	15	21	27	15	22	20	23	24	22
hsa-miR-1301-3p	17	14	23	16	17	18	12	23	14	12	22	25
hsa-miR-1302	46	27	35	30	22	28	25	26	32	31	34	44
hsa-miR-1303	22	11	20	12	11	15	14	28	20	22	23	10
hsa-miR-1304-3p	19	18	16	11	18	20	12	19	12	14	20	13
hsa-miR-1304-5p	23	39	36	18	20	34	20	34	23	31	33	23
hsa-miR-1305	43	24	45	32	29	39	28	22	30	30	36	36
hsa-miR-1306-3p	28	46	34	21	39	37	13	42	21	25	40	30
hsa-miR-1306-5p	11	19	18	14	19	20	10	18	18	24	21	22
hsa-miR-1307-3p	37	40	39	28	27	37	25	27	26	38	36	35
hsa-miR-1307-5p	37	26	21	29	27	33	25	30	21	35	37	31
hsa-miR-130a-3p	42	71	95	40	57	84	36	62	61	68	77	70
hsa-miR-130b-3p	14	27	21	15	23	39	12	33	27	13	27	29
hsa-miR-132-3p	272	613	460	346	568	563	211	562	444	354	642	499
hsa-miR-1322	27	15	19	18	19	23	14	23	15	21	22	21
hsa-miR-1323	56	44	46	55	34	47	45	66	47	51	46	61
hsa-miR-133a-3p	33	24	35	25	23	28	21	33	28	25	39	40
hsa-miR-133a-5p	68	34	43	37	40	47	41	63	46	37	57	55
hsa-miR-133b	5	1	2	7	6	1	7	8	2	8	6	3
hsa-miR-134-3p	43	36	35	41	27	32	31	36	32	34	38	35
hsa-miR-134-5p+hsa-miR-6728-5p	14	12	13	14	8	12	6	20	10	12	18	10
hsa-miR-135a-5p	14	14	21	18	15	18	3	12	12	14	16	11
hsa-miR-135b-5p	24	18	15	21	23	20	14	23	14	23	20	19
hsa-miR-136-5p	21	15	13	11	18	22	10	11	20	20	24	17
hsa-miR-137	46	28	34	34	18	26	27	35	35	23	35	37
hsa-miR-138-5p	49	37	47	34	32	28	37	30	45	38	47	29
hsa-miR-139-3p	26	30	8	10	22	25	12	19	14	13	29	19
hsa-miR-139-5p	6	14	8	8	6	10	5	13	4	12	7	4
hsa-miR-140-3p	23	13	30	8	18	26	22	33	34	24	40	35
hsa-miR-140-5p	343	466	447	288	453	525	244	466	396	473	550	447
hsa-miR-141-3p	25	23	36	15	23	33	19	39	21	21	35	28
hsa-miR-142-3p	18993	29276	26012	16272	28171	30745	13045	30159	21908	24210	34687	25303
hsa-miR-142-5p	12	17	27	15	19	34	12	17	11	16	25	16
hsa-miR-143-3p	18	24	26	23	24	39	13	33	26	31	39	17
hsa-miR-144-3p	15	13	18	8	12	18	11	22	8	23	22	17
hsa-miR-145-5p	11	14	17	16	16	24	8	14	8	17	12	16
hsa-miR-1469	16	17	11	15	7	24	14	25	14	9	16	16
hsa-miR-146a-5p	2359	3066	3773	2017	3206	4742	1772	3188	3282	2481	3459	3728
hsa-miR-146b-3p	16	11	14	8	9	2	16	13	7	15	16	11
hsa-miR-146b-5p	66	108	183	66	125	207	50	136	168	87	160	170
hsa-miR-147a	20	14	16	8	16	21	15	21	18	11	20	19
hsa-miR-147b	38	17	31	16	16	19	18	26	17	24	29	25
hsa-miR-148a-3p	111	115	127	116	112	168	70	114	125	123	135	144
hsa-miR-148b-3p	832	879	834	697	806	879	590	896	653	941	1067	695
hsa-miR-149-5p	19	18	26	14	8	20	9	20	18	19	23	12
hsa-miR-150-5p	5726	8312	5739	6013	8139	6164	4654	8333	4890	7700	9886	5295
hsa-miR-151a-3p	54	68	81	39	74	85	38	69	71	65	98	69
hsa-miR-151a-5p	9	13	17	10	14	15	13	18	14	19	18	16
hsa-miR-151b	14	3	14	16	8	15	7	14	20	9	19	8
hsa-miR-152-3p	25	19	22	17	21	26	10	21	16	20	30	27
hsa-miR-152-5p	5	12	9	8	6	7	7	7	9	11	9	9
hsa-miR-153-3p	19	12	11	22	11	14	15	9	9	14	14	20
hsa-miR-1537-3p	89	82	75	68	77	70	61	83	75	80	86	76
hsa-miR-154-5p	17	15	17	7	13	26	18	17	14	10	14	11
hsa-miR-155-5p	240	652	649	219	653	767	180	637	610	297	851	635
hsa-miR-15a-5p	1729	2427	2243	1509	2321	2643	1277	2477	1898	2062	2828	2154
hsa-miR-15b-5p	1226	2397	2283	1150	2254	2800	904	2473	2093	1622	2949	2199
hsa-miR-16-5p	1536	3557	3505	1386	3658	4180	1086	4065	3561	2025	4358	3710
hsa-miR-181a-2-3p	48	25	45	37	18	37	33	32	43	37	41	41
hsa-miR-181a-3p	86	89	101	79	76	106	58	99	82	105	119	123
hsa-miR-181a-5p	711	827	807	555	687	925	571	799	738	797	1002	753
hsa-miR-181b-2-3p	24	27	24	20	16	9	15	16	4	19	41	14
hsa-miR-181b-5p+hsa-miR-181d-5p	48	63	63	32	48	74	22	48	55	57	74	66
hsa-miR-181c-5p	48	52	46	42	41	58	30	44	40	52	51	44
hsa-miR-181d-3p	51	22	40	28	29	36	39	42	37	36	42	46
hsa-miR-182-3p	26	17	10	16	11	20	14	11	9	11	18	13
hsa-miR-182-5p	7	5	15	3	8	9	6	11	6	12	9	6
hsa-miR-1827	22	22	25	19	13	24	20	16	24	31	22	18
hsa-miR-183-5p	56	36	50	33	37	35	30	43	25	25	34	58
hsa-miR-184	48	24	30	33	25	35	32	31	24	31	40	48
hsa-miR-185-5p	184	250	293	181	268	340	179	294	281	270	337	298
hsa-miR-186-5p	84	90	99	77	90	117	51	125	128	92	123	137
hsa-miR-187-3p	47	42	40	27	29	35	29	38	39	30	41	46
hsa-miR-188-3p	20	16	21	21	22	21	11	15	11	19	17	22
hsa-miR-188-5p	59	59	55	43	35	59	37	56	44	42	50	49
hsa-miR-18a-5p	81	103	109	72	119	121	70	101	96	84	136	119
hsa-miR-18b-5p	22	23	25	20	27	25	16	30	20	18	25	29
hsa-miR-1908-3p	27	29	19	22	16	30	16	23	13	22	22	28
hsa-miR-1908-5p	21	21	18	17	12	20	17	21	10	19	18	11
hsa-miR-1909-3p	29	20	16	20	11	12	14	16	18	21	19	11
hsa-miR-190a-3p	16	20	26	15	22	25	13	25	20	23	19	14
hsa-miR-190a-5p	25	15	21	15	24	17	14	22	22	21	29	22
hsa-miR-190b	12	19	16	7	10	17	8	14	12	15	17	11
hsa-miR-191-5p	2670	3670	3319	2172	3270	3456	2157	3462	2744	3072	3936	2821
hsa-miR-1910-3p	12	9	11	12	7	10	8	13	5	7	13	3
hsa-miR-1910-5p	24	19	17	20	16	16	17	16	16	23	19	18
hsa-miR-1915-3p	11	14	14	16	11	24	6	16	17	13	15	13
hsa-miR-192-5p	17	15	16	16	15	24	22	18	18	23	22	28
hsa-miR-193a-3p	32	42	39	32	33	55	23	43	36	40	57	31
hsa-miR-193a-5p+hsa-miR-193b-5p	69	130	133	78	136	162	66	131	108	88	153	154
hsa-miR-193b-3p	15	15	16	7	16	11	9	14	8	11	20	14
hsa-miR-194-5p	32	28	22	19	31	31	18	37	23	32	48	23
hsa-miR-195-5p	15	16	17	15	9	20	8	8	11	15	12	18
hsa-miR-196a-3p	25	23	30	14	7	15	13	16	12	12	22	17
hsa-miR-196a-5p	41	35	27	29	22	23	21	32	32	31	35	24
hsa-miR-196b-5p	16	19	16	16	21	18	12	23	15	26	16	15
hsa-miR-197-3p	63	108	91	54	112	105	43	126	91	78	130	102
hsa-miR-197-5p	56	31	42	39	29	44	40	48	35	35	44	55
hsa-miR-1972	56	42	48	41	30	34	49	36	33	46	52	34
hsa-miR-1973	48	37	52	28	41	43	31	43	40	47	57	45
hsa-miR-1976	35	21	23	17	20	23	18	34	20	21	21	25
hsa-miR-198	25	21	19	24	19	28	31	28	24	24	25	18
hsa-miR-199a-3p+hsa-miR-199b-3p	69	48	70	45	42	53	44	62	59	50	61	48
hsa-miR-199a-5p	61	28	41	32	32	45	33	48	39	42	49	59
hsa-miR-199b-5p	62	57	54	52	55	76	52	70	64	50	89	69
hsa-miR-19a-3p	97	202	193	101	173	216	73	234	187	142	246	162
hsa-miR-19b-3p	175	353	394	171	363	449	128	435	310	214	530	342
hsa-miR-200a-3p	54	27	35	30	22	36	25	26	29	38	35	43
hsa-miR-200b-3p	36	22	33	25	30	33	18	43	29	32	34	32
hsa-miR-200c-3p	21	30	35	23	27	43	19	28	26	19	29	21
hsa-miR-202-3p	18	9	14	9	13	15	12	22	10	13	20	15
hsa-miR-203a-3p	14	22	10	13	10	14	8	15	8	13	22	13
hsa-miR-203a-5p	61	35	45	41	38	39	28	42	36	37	26	46
hsa-miR-204-5p	12	19	15	15	10	14	6	11	19	15	12	22
hsa-miR-205-5p	21	15	19	15	21	19	13	15	20	22	20	11
hsa-miR-2053	123	102	143	87	93	127	89	99	106	97	107	108
hsa-miR-206	28	20	28	20	23	24	23	25	11	13	33	22
hsa-miR-208a-3p	39	32	45	28	20	29	15	43	38	43	35	37
hsa-miR-208b-3p	40	23	38	34	30	46	23	37	37	29	34	37
hsa-miR-208b-5p	18	11	18	12	10	27	11	13	10	17	22	11
hsa-miR-20a-5p+hsa-miR-20b-5p	77	153	135	67	146	199	56	185	150	102	254	160
hsa-miR-21-5p	5986	10936	13188	5269	10109	16371	3788	11571	12934	6714	14324	14103
hsa-miR-210-3p	60	90	89	73	92	106	48	121	88	53	139	92
hsa-miR-210-5p	34	28	39	43	39	41	31	38	41	33	39	28
hsa-miR-211-3p	15	12	12	11	9	12	8	14	11	12	15	10
hsa-miR-211-5p	55	33	51	47	43	60	39	49	52	35	47	53
hsa-miR-2110	45	38	39	47	29	37	36	34	33	41	45	46
hsa-miR-2113	17	25	20	13	12	20	19	21	23	13	15	28
hsa-miR-2116-5p	22	13	17	16	16	22	13	22	22	22	24	23
hsa-miR-2117	27	19	22	20	17	25	16	25	19	17	25	22
hsa-miR-212-3p	73	64	83	49	56	76	59	72	54	62	92	80
hsa-miR-214-3p	13	21	27	14	15	22	18	19	20	15	17	18
hsa-miR-215-5p	14	19	15	15	6	15	10	21	14	11	9	20
hsa-miR-216a-5p	20	23	27	19	17	25	18	24	13	22	26	26
hsa-miR-216b-5p	41	33	37	21	25	24	21	33	14	31	31	32
hsa-miR-217	52	29	41	27	26	46	23	52	30	25	43	28
hsa-miR-218-5p	57	95	139	59	82	139	34	84	92	63	106	132
hsa-miR-219a-1-3p	18	24	27	27	22	14	12	19	16	21	19	26
hsa-miR-219a-2-3p	10	23	15	13	9	18	11	20	8	13	16	20
hsa-miR-219a-5p	13	24	27	16	20	21	13	17	15	18	16	18
hsa-miR-219b-3p	40	33	28	22	27	29	27	41	26	19	34	30
hsa-miR-22-3p	868	1201	1412	788	1159	1668	801	1371	1376	1058	1550	1379
hsa-miR-221-3p	97	198	168	92	217	286	67	213	199	120	276	215
hsa-miR-221-5p	18	21	14	13	14	24	14	26	20	19	25	19
hsa-miR-222-3p	64	90	90	53	113	87	43	83	54	61	100	73
hsa-miR-223-3p	9884	12327	9792	8364	10920	10727	6074	12120	8229	12049	13703	8987
hsa-miR-224-5p	21	22	18	22	10	18	13	22	18	15	26	17
hsa-miR-2278	10	16	13	9	14	13	7	17	14	18	9	16
hsa-miR-23a-3p	13239	14701	12509	10072	13253	13510	9540	13588	10171	14259	16208	10943
hsa-miR-23b-3p	73	71	80	60	57	72	54	75	79	62	77	70
hsa-miR-23c	36	22	25	37	24	36	23	31	27	31	22	41
hsa-miR-24-3p	371	902	836	406	863	944	323	974	735	585	1118	774
hsa-miR-25-3p	471	720	716	358	722	797	355	702	541	558	862	650
hsa-miR-25-5p	67	46	44	55	39	60	59	41	50	37	53	69
hsa-miR-2682-5p	26	22	14	18	20	18	9	20	15	10	19	16
hsa-miR-26a-5p	146	192	220	111	193	297	77	241	235	114	266	280
hsa-miR-26b-5p	539	934	874	463	853	1236	327	837	907	678	1169	988
hsa-miR-27a-3p	34	44	47	35	37	46	22	46	39	33	58	52
hsa-miR-27b-3p	65	101	84	57	95	89	32	95	89	76	109	93
hsa-miR-28-3p	71	69	97	52	84	101	53	99	104	55	95	91
hsa-miR-28-5p	549	531	618	455	432	720	405	507	539	616	592	591
hsa-miR-296-3p	30	27	23	22	15	26	23	24	23	17	29	16
hsa-miR-296-5p	17	24	16	19	15	8	11	21	19	17	27	24
hsa-miR-297	27	19	14	10	10	24	7	19	10	16	12	19
hsa-miR-298	24	17	31	13	26	22	21	21	20	13	22	17
hsa-miR-299-3p	40	40	55	30	35	59	23	43	45	31	48	58
hsa-miR-299-5p	32	22	29	31	29	34	26	29	32	29	34	20
hsa-miR-29a-3p	981	1939	2033	910	1837	2434	717	2187	1715	1317	2383	1874
hsa-miR-29b-3p	4816	8047	8365	4098	7287	9913	2800	7794	7613	5744	9482	8988
hsa-miR-29c-3p	570	1080	1131	518	998	1327	459	1093	1018	828	1336	1128
hsa-miR-300	19	21	17	17	9	23	14	21	19	15	21	24
hsa-miR-301a-3p	87	88	88	76	78	94	55	100	77	71	96	94
hsa-miR-301a-5p	67	61	69	59	50	85	53	89	67	56	89	75
hsa-miR-301b-3p	36	33	18	25	25	38	31	29	24	18	23	41
hsa-miR-301b-5p	42	31	46	52	36	39	33	44	29	35	40	45
hsa-miR-302a-3p	29	28	31	13	19	26	16	21	24	24	26	23
hsa-miR-302a-5p	26	31	25	26	25	25	24	34	29	18	26	20
hsa-miR-302b-3p	57	48	53	48	30	51	32	50	40	41	63	42
hsa-miR-302c-3p	32	26	28	16	21	30	28	35	27	12	30	36
hsa-miR-302d-3p	297	175	201	197	183	192	183	238	134	219	268	170
hsa-miR-302e	24	18	15	20	17	21	11	10	15	20	23	20
hsa-miR-302f	13	21	15	16	7	16	12	13	11	10	14	15
hsa-miR-3065-3p	48	29	41	30	29	36	27	42	39	33	39	29
hsa-miR-3065-5p	14	23	17	7	17	9	7	19	15	14	20	19
hsa-miR-3074-3p	27	14	26	19	13	25	11	21	19	20	22	12
hsa-miR-30a-3p	49	28	46	47	36	52	39	47	35	35	41	46
hsa-miR-30a-5p	23	37	47	22	48	55	32	52	46	37	45	35
hsa-miR-30b-5p	120	179	205	77	166	229	78	221	208	125	249	204
hsa-miR-30c-5p	60	116	116	71	117	124	54	152	111	80	130	116
hsa-miR-30d-5p	341	451	414	260	464	500	238	507	325	383	591	381
hsa-miR-30e-3p	140	142	145	105	137	158	88	150	132	135	164	110
hsa-miR-30e-5p	210	328	276	198	345	362	190	385	278	236	427	337
hsa-miR-31-5p	18	16	13	10	11	17	13	13	11	13	23	9
hsa-miR-3127-5p	19	28	49	27	21	29	35	33	24	29	41	14
hsa-miR-3130-3p	17	20	18	16	14	18	11	19	12	11	16	21
hsa-miR-3131	23	19	31	20	16	28	21	18	17	31	25	17
hsa-miR-3136-5p	31	31	32	21	30	27	17	35	28	25	28	36
hsa-miR-3140-3p	16	3	2	7	1	6	3	6	7	6	7	8
hsa-miR-3140-5p	11	13	12	8	12	16	5	15	13	14	25	13
hsa-miR-3144-3p	48	33	36	31	25	24	31	30	29	35	33	22
hsa-miR-3144-5p	21	23	23	15	19	18	21	19	19	25	19	16
hsa-miR-3147	72	42	42	38	32	45	47	56	51	49	46	43
hsa-miR-3150b-3p	21	18	9	10	8	18	11	17	15	20	23	20
hsa-miR-3151-5p	20	20	18	16	18	17	17	28	14	28	15	24
hsa-miR-3158-3p	20	11	19	12	18	9	9	14	16	16	18	13
hsa-miR-3161	29	40	51	28	25	54	41	47	39	42	50	38
hsa-miR-3164	15	18	17	21	15	28	14	22	14	15	19	13
hsa-miR-3168	45	27	27	32	21	36	28	44	33	30	43	42
hsa-miR-3179	18	11	14	14	18	9	13	16	14	15	8	14
hsa-miR-3180	17	18	35	21	23	22	14	25	23	28	42	22
hsa-miR-3180-3p	30	16	27	8	14	20	16	19	13	21	19	16
hsa-miR-3180-5p	20	16	20	21	14	13	19	21	11	19	23	26
hsa-miR-3182	36	43	42	21	26	41	31	55	34	28	57	42
hsa-miR-3185	33	25	19	19	12	27	28	24	16	18	30	25
hsa-miR-3190-3p	15	17	12	12	6	21	8	11	15	18	20	16
hsa-miR-3192-5p	13	14	11	8	9	11	3	17	11	17	6	11
hsa-miR-3195	29	18	18	23	17	16	18	22	14	22	37	24
hsa-miR-3196	14	3	5	4	6	11	7	4	8	9	8	14
hsa-miR-32-5p	611	891	704	514	860	808	471	843	645	703	958	676
hsa-miR-3202	14	22	15	17	11	17	19	19	13	13	24	18
hsa-miR-320a	18	23	31	16	16	15	15	15	15	12	19	18
hsa-miR-320b	15	14	14	11	18	21	10	12	4	11	9	14
hsa-miR-320c	32	24	37	20	21	23	13	33	27	28	41	25
hsa-miR-320d	9	10	10	9	6	11	11	7	5	7	10	9
hsa-miR-320e	61	78	100	44	88	112	44	95	70	62	94	110
hsa-miR-323a-3p	19	29	26	18	29	34	16	30	20	29	28	29
hsa-miR-323a-5p	16	18	16	8	8	19	9	21	10	16	13	13
hsa-miR-323b-3p	25	23	28	20	22	23	29	22	15	24	18	20
hsa-miR-323b-5p	22	10	12	4	13	13	23	12	4	18	17	12
hsa-miR-324-3p	61	40	41	44	36	54	24	40	35	45	41	48
hsa-miR-324-5p	57	82	110	58	94	131	51	101	94	56	102	86
hsa-miR-325	28	34	33	21	24	20	23	31	26	23	27	23
hsa-miR-326	19	19	26	8	20	24	22	21	18	17	23	17
hsa-miR-328-3p	14	15	16	11	14	25	20	20	15	17	18	17
hsa-miR-328-5p	42	43	43	32	32	35	25	40	28	40	54	47
hsa-miR-329-3p	14	18	17	15	11	18	15	17	18	19	8	12
hsa-miR-329-5p	34	19	27	15	22	27	17	36	22	25	22	19
hsa-miR-330-3p	25	25	16	16	16	28	14	13	15	23	26	20
hsa-miR-330-5p	22	19	16	17	15	22	15	25	12	24	19	20
hsa-miR-331-3p	59	86	86	54	88	91	55	94	56	65	119	79
hsa-miR-331-5p	15	9	11	7	10	13	10	11	11	15	15	17
hsa-miR-335-5p	49	20	28	26	37	38	20	22	36	25	44	39
hsa-miR-337-3p	51	42	47	40	39	59	36	48	54	40	54	61
hsa-miR-337-5p	47	23	35	46	26	51	23	39	25	43	42	47
hsa-miR-338-5p	39	32	40	37	28	44	44	48	38	25	46	46
hsa-miR-339-3p	11	17	17	18	13	26	17	24	20	20	26	21
hsa-miR-339-5p	27	20	26	19	24	20	12	13	32	13	22	23
hsa-miR-33a-5p	24	32	40	21	31	31	29	42	33	28	35	38
hsa-miR-33b-5p	36	31	37	24	32	33	23	30	27	27	35	41
hsa-miR-340-5p	416	499	672	324	561	773	314	546	617	495	741	695
hsa-miR-342-3p	452	1358	851	404	1297	987	224	1350	792	590	1618	1004
hsa-miR-342-5p	18	24	29	24	18	26	17	24	23	24	27	25
hsa-miR-345-3p	40	17	24	23	21	25	20	20	21	27	33	38
hsa-miR-345-5p	39	52	47	29	46	49	20	38	38	39	43	52
hsa-miR-346	32	22	26	11	20	19	21	30	22	31	23	25
hsa-miR-34a-5p	1568	1739	1584	1383	1675	1870	1075	1683	1418	1920	2007	1599
hsa-miR-34b-3p	29	19	27	12	13	19	18	22	19	24	28	18
hsa-miR-34c-3p	15	16	23	10	15	23	25	27	22	16	24	23
hsa-miR-34c-5p	25	17	13	12	14	24	9	26	19	23	17	26
hsa-miR-3605-3p	13	16	19	15	17	18	11	20	13	12	20	16
hsa-miR-3605-5p	35	28	38	31	20	36	25	25	24	28	31	36
hsa-miR-361-3p	131	141	127	105	132	132	88	170	109	121	175	111
hsa-miR-361-5p	218	355	330	172	335	387	164	355	309	261	420	355
hsa-miR-3613-3p	36	20	20	23	15	25	24	27	28	23	33	31
hsa-miR-3613-5p	22	25	18	20	20	22	20	30	20	29	37	33
hsa-miR-3614-3p	22	21	14	16	13	16	9	24	24	22	26	6
hsa-miR-3614-5p	51	26	38	49	38	37	37	38	41	33	43	38
hsa-miR-3615	22	29	27	18	24	17	11	15	23	24	33	13
hsa-miR-362-3p	53	82	100	58	80	88	37	78	97	65	92	99
hsa-miR-362-5p	155	143	140	104	134	158	122	167	127	140	191	149
hsa-miR-363-3p	115	89	135	97	99	131	74	119	88	93	118	128
hsa-miR-363-5p	16	19	18	20	15	15	14	17	10	19	11	22
hsa-miR-365a-3p+hsa-miR-365b-3p	108	132	138	77	128	190	79	172	149	85	208	184
hsa-miR-365b-5p	18	26	13	19	23	19	15	20	17	17	16	27
hsa-miR-367-3p	10	10	21	10	14	15	11	11	15	6	17	17
hsa-miR-369-3p	55	33	38	36	31	35	26	40	33	28	50	45
hsa-miR-369-5p	25	17	21	19	16	24	18	20	20	29	28	26
hsa-miR-3690	30	24	18	24	26	26	19	23	16	28	30	24
hsa-miR-370-3p	50	36	57	40	34	56	40	52	41	48	53	61
hsa-miR-370-5p	19	14	27	14	11	16	9	21	13	19	18	24
hsa-miR-371a-5p	24	29	34	13	24	36	23	26	28	25	32	23
hsa-miR-371b-5p	28	15	17	21	9	16	11	16	15	19	23	15
hsa-miR-372-3p	8	7	7	8	10	9	3	18	7	13	11	6
hsa-miR-373-3p	17	22	16	16	20	21	8	12	10	20	16	24
hsa-miR-374a-3p	27	18	17	18	18	13	15	18	18	12	17	24
hsa-miR-374a-5p	2755	3670	3957	2579	3339	4360	2415	3553	3453	3557	4228	3725
hsa-miR-374b-5p	85	114	141	76	149	165	69	158	129	82	181	160
hsa-miR-374c-5p	28	28	28	15	23	43	25	25	29	26	25	31
hsa-miR-375	11	18	17	14	12	16	16	13	11	17	14	13
hsa-miR-376a-2-5p	26	26	40	22	19	26	29	32	15	22	24	27
hsa-miR-376a-3p	42	40	35	35	40	42	36	37	26	48	41	40
hsa-miR-376b-3p	11	10	16	14	14	13	16	12	16	13	18	11
hsa-miR-376c-3p	28	18	25	14	17	20	10	17	28	16	15	24
hsa-miR-376c-5p	17	12	14	11	9	24	18	14	17	20	22	21
hsa-miR-377-3p	31	26	16	17	22	22	16	24	14	27	17	22
hsa-miR-378b	15	18	23	20	13	27	12	17	10	19	19	13
hsa-miR-378c	26	16	17	28	9	23	22	22	14	21	30	22
hsa-miR-378d	57	34	42	32	34	41	22	34	38	30	52	45
hsa-miR-378e	55	49	72	44	59	80	42	64	50	48	76	61
hsa-miR-378f	61	45	47	48	40	64	40	47	53	52	50	50
hsa-miR-378g	92	95	89	81	62	106	82	88	78	93	95	102
hsa-miR-378h	57	34	50	40	23	47	37	45	34	40	49	39
hsa-miR-378i	410	460	445	298	390	470	297	395	329	391	468	381
hsa-miR-379-5p	27	28	50	30	28	24	20	32	17	28	45	44
hsa-miR-380-3p	24	25	15	21	17	19	11	13	12	21	15	13
hsa-miR-381-3p	17	19	16	13	14	16	10	13	6	11	22	19
hsa-miR-381-5p	11	7	10	7	11	8	3	6	11	12	11	10
hsa-miR-382-3p	17	14	32	13	15	13	16	23	16	15	18	18
hsa-miR-382-5p	19	24	9	15	16	10	14	19	17	13	11	20
hsa-miR-383-5p	7	21	19	11	22	18	7	20	21	26	28	14
hsa-miR-384	20	10	13	12	6	11	8	18	11	13	7	9
hsa-miR-3916	20	14	19	23	16	12	22	18	14	13	21	20
hsa-miR-3918	15	13	17	10	17	11	16	17	12	13	22	14
hsa-miR-3928-3p	26	20	24	29	19	28	20	24	16	22	32	33
hsa-miR-3934-5p	34	21	27	20	24	21	27	29	22	25	31	29
hsa-miR-409-3p	13	10	26	11	13	17	11	15	13	14	16	12
hsa-miR-409-5p	8	10	13	6	6	16	6	6	6	8	5	5
hsa-miR-410-3p	17	10	7	10	10	19	12	22	14	16	18	13
hsa-miR-411-5p	30	31	40	35	26	31	29	33	17	30	47	26
hsa-miR-412-3p	29	18	21	18	20	19	7	21	15	15	19	15
hsa-miR-421	221	213	188	143	219	236	137	222	195	205	281	221
hsa-miR-422a	33	38	29	27	22	33	19	38	26	29	30	35
hsa-miR-423-3p	59	118	103	60	117	111	59	137	102	92	128	115
hsa-miR-423-5p	143	209	185	128	166	246	105	199	166	159	245	202
hsa-miR-424-5p	86	120	110	63	89	145	75	124	94	88	136	96
hsa-miR-425-5p	60	107	97	63	119	106	52	132	97	76	132	96
hsa-miR-4284	77	71	124	59	76	143	45	102	115	57	89	117
hsa-miR-4286	77	48	66	91	56	93	60	78	75	76	88	103
hsa-miR-429	15	8	21	13	12	12	12	21	17	24	11	11
hsa-miR-431-5p	16	13	8	6	12	12	4	12	12	12	21	10
hsa-miR-432-5p	18	16	18	13	7	14	16	21	18	23	25	19
hsa-miR-433-3p	15	10	15	8	12	11	5	13	9	16	9	10
hsa-miR-433-5p	19	25	17	20	18	13	18	22	14	15	16	13
hsa-miR-4421	19	24	19	15	14	23	17	19	13	19	27	27
hsa-miR-4425	16	21	26	26	20	11	19	36	19	22	31	30
hsa-miR-4431	20	18	23	16	26	12	13	18	13	13	15	13
hsa-miR-4435	21	22	15	8	20	20	14	25	24	10	24	24
hsa-miR-4443	132	161	171	123	126	151	99	161	135	142	213	133
hsa-miR-4448	15	12	26	8	11	15	12	21	13	12	18	21
hsa-miR-4451	17	21	20	19	18	20	14	18	10	19	23	18
hsa-miR-4454+hsa-miR-7975	35408	53472	51007	32570	45372	82258	41490	52788	60320	45467	68099	74136
hsa-miR-4455	18	23	29	18	17	16	17	31	19	14	23	16
hsa-miR-4458	11	12	17	5	6	19	11	20	10	13	13	17
hsa-miR-4461	27	22	27	22	13	34	20	24	28	23	28	36
hsa-miR-448	35	26	42	24	22	28	19	39	38	28	35	36
hsa-miR-4485-3p	29	25	27	21	23	23	18	25	21	23	23	23
hsa-miR-4488	31	24	24	30	17	31	30	15	24	26	35	32
hsa-miR-449a	22	23	26	20	11	22	18	23	21	17	19	28
hsa-miR-449b-5p	60	41	48	36	26	55	30	45	38	33	49	47
hsa-miR-449c-5p	30	23	30	24	14	28	30	22	22	22	32	24
hsa-miR-450a-1-3p	27	16	26	33	17	25	16	23	24	24	21	21
hsa-miR-450a-2-3p	62	52	50	44	47	45	43	61	35	45	53	49
hsa-miR-450a-5p	60	88	74	53	91	100	47	85	66	81	120	78
hsa-miR-450b-3p	22	22	28	14	14	17	13	23	17	15	18	17
hsa-miR-450b-5p	12	17	11	12	13	15	10	15	6	16	16	14
hsa-miR-4516	68	47	67	49	65	69	47	59	42	50	57	84
hsa-miR-451a	9	13	19	12	13	15	20	29	21	20	21	20
hsa-miR-452-5p	8	7	11	3	6	2	6	15	8	10	9	9
hsa-miR-4521	32	37	35	27	28	47	27	34	23	31	39	37
hsa-miR-4524a-5p	12	8	13	9	4	8	4	5	2	6	6	10
hsa-miR-4531	27	34	45	22	23	27	29	33	30	33	22	23
hsa-miR-4532	18	15	15	14	13	9	15	19	14	15	14	19
hsa-miR-4536-3p	43	41	36	42	26	32	34	39	31	28	41	39
hsa-miR-4536-5p	39	110	105	47	41	106	43	123	68	71	97	48
hsa-miR-454-3p	50	49	58	45	37	54	28	55	43	34	66	50
hsa-miR-455-3p	22	13	9	11	17	17	12	13	15	6	15	13
hsa-miR-455-5p	52	27	27	21	20	25	19	24	30	14	25	32
hsa-miR-4647	51	28	27	27	31	30	26	38	33	26	40	42
hsa-miR-4707-3p	33	23	28	27	27	28	22	30	14	26	29	38
hsa-miR-4707-5p	51	34	42	34	28	39	27	35	34	46	52	48
hsa-miR-4741	16	15	11	11	21	13	22	21	18	16	20	11
hsa-miR-4755-5p	30	23	32	27	26	23	34	26	14	27	36	21
hsa-miR-4787-3p	13	11	13	7	10	11	13	14	14	16	12	14
hsa-miR-4787-5p	16	17	17	16	15	17	18	14	20	21	17	16
hsa-miR-4792	34	17	28	21	19	19	20	25	25	15	38	39
hsa-miR-483-3p	16	21	29	8	17	22	17	29	17	16	20	29
hsa-miR-483-5p	14	16	19	25	12	23	13	26	13	11	22	15
hsa-miR-484	15	12	17	8	14	23	6	19	13	17	26	20
hsa-miR-485-3p	13	16	21	19	20	26	14	20	6	11	27	17
hsa-miR-485-5p	10	6	13	11	22	15	9	14	12	10	17	19
hsa-miR-486-3p	12	16	7	10	11	7	17	14	12	11	13	7
hsa-miR-487a-3p	25	19	33	30	14	25	23	38	25	29	22	37
hsa-miR-487b-3p	14	13	9	13	15	13	7	14	15	9	14	19
hsa-miR-487b-5p	35	24	22	20	16	32	21	31	19	16	26	36
hsa-miR-488-3p	26	8	35	17	18	22	14	24	22	19	24	14
hsa-miR-489-3p	20	14	11	18	12	21	14	10	17	18	22	14
hsa-miR-490-3p	17	12	11	14	15	22	11	23	12	11	11	17
hsa-miR-490-5p	11	13	9	14	13	13	8	8	15	10	19	12
hsa-miR-491-3p	16	16	23	13	13	25	23	18	17	14	29	17
hsa-miR-491-5p	29	19	22	12	9	19	16	21	9	22	21	25
hsa-miR-492	18	12	13	11	15	17	12	17	9	8	15	13
hsa-miR-493-3p	63	63	59	43	57	76	54	64	60	67	103	101
hsa-miR-494-3p	35	45	34	26	37	47	38	49	27	34	43	34
hsa-miR-494-5p	9	13	16	17	9	16	10	15	6	9	16	10
hsa-miR-495-3p	18	19	16	22	18	27	26	20	15	21	27	20
hsa-miR-495-5p	55	37	40	44	35	43	34	37	36	33	36	49
hsa-miR-496	50	49	62	37	48	64	29	74	44	48	71	35
hsa-miR-497-5p	75	39	52	38	31	52	49	57	52	34	58	52
hsa-miR-498	22	29	39	33	27	35	24	33	26	21	38	27
hsa-miR-499a-3p	18	25	21	22	21	18	12	22	18	19	22	21
hsa-miR-499a-5p	29	23	31	24	17	23	22	22	18	16	23	21
hsa-miR-499b-3p	23	27	28	26	16	13	22	22	17	22	30	13
hsa-miR-499b-5p	22	27	19	24	17	27	24	29	24	28	19	19
hsa-miR-5001-3p	22	25	18	24	19	12	11	21	16	11	15	24
hsa-miR-5001-5p	36	18	29	22	25	32	23	38	27	28	25	28
hsa-miR-500a-5p+hsa-miR-501-5p	67	87	88	40	76	123	57	93	80	82	112	74
hsa-miR-501-3p	12	19	19	18	14	20	12	16	16	16	25	21
hsa-miR-5010-3p	41	40	27	43	35	30	32	41	31	29	39	44
hsa-miR-5010-5p	8	15	17	9	6	10	13	10	8	14	8	22
hsa-miR-502-3p	32	27	31	25	22	25	17	30	20	28	30	31
hsa-miR-502-5p	29	51	60	26	31	39	30	42	28	34	38	40
hsa-miR-503-3p	15	19	8	13	12	17	13	19	19	22	27	16
hsa-miR-503-5p	71	94	87	38	69	89	52	94	78	75	109	94
hsa-miR-504-3p	10	7	12	8	10	14	7	16	11	13	18	19
hsa-miR-504-5p	14	16	20	17	13	20	15	17	15	14	21	16
hsa-miR-505-3p	54	75	92	44	74	69	38	88	77	60	84	77
hsa-miR-506-3p	28	20	22	20	22	23	14	23	14	15	24	24
hsa-miR-506-5p	29	26	29	15	31	15	16	26	19	20	27	19
hsa-miR-507	10	14	15	10	8	25	9	17	11	15	11	9
hsa-miR-508-3p	14	11	13	12	14	13	14	16	11	12	16	10
hsa-miR-508-5p	38	33	36	27	23	39	32	37	33	23	26	46
hsa-miR-509-3-5p	15	20	20	14	9	9	15	16	8	13	12	19
hsa-miR-509-3p	25	11	21	21	19	16	13	29	11	19	23	17
hsa-miR-509-5p	30	36	32	28	24	24	28	41	27	29	25	29
hsa-miR-510-3p	37	30	43	38	36	32	26	55	27	34	40	45
hsa-miR-510-5p	19	19	18	17	21	25	14	19	12	20	16	11
hsa-miR-511-5p	67	93	126	72	67	173	54	76	134	88	93	139
hsa-miR-512-3p	9	10	12	5	9	14	13	6	9	10	12	8
hsa-miR-512-5p	54	28	42	45	24	38	26	39	29	37	39	54
hsa-miR-513a-3p	28	12	18	20	14	16	20	25	20	16	14	32
hsa-miR-513a-5p	22	28	32	25	18	32	23	40	27	25	42	38
hsa-miR-513b-5p	25	20	29	20	24	17	17	18	17	23	20	19
hsa-miR-513c-3p	18	24	22	18	18	18	13	16	14	8	17	14
hsa-miR-513c-5p	20	12	19	15	17	22	7	17	19	20	23	15
hsa-miR-514a-3p	47	36	38	42	31	32	34	30	33	22	38	39
hsa-miR-514a-5p	20	20	26	17	20	13	21	16	21	25	21	17
hsa-miR-514b-3p	26	12	15	9	15	16	14	13	10	10	19	16
hsa-miR-514b-5p	63	41	58	46	42	61	39	41	42	46	58	64
hsa-miR-515-3p	17	20	20	13	19	17	23	9	12	16	29	33
hsa-miR-515-5p	17	16	21	18	12	10	20	23	17	16	20	16
hsa-miR-516a-3p+hsa-miR-516b-3p	26	31	31	19	24	23	22	35	19	24	23	35
hsa-miR-516a-5p	15	13	14	9	15	11	8	14	9	9	23	17
hsa-miR-516b-5p	24	19	23	25	18	31	23	20	20	16	26	17
hsa-miR-517a-3p	24	21	33	23	11	18	15	17	10	15	25	21
hsa-miR-517b-3p	16	11	13	18	17	7	14	13	11	13	19	11
hsa-miR-517c-3p+hsa-miR-519a-3p	37	17	24	30	32	45	17	31	17	25	30	43
hsa-miR-518b	24	26	26	20	28	33	27	26	29	34	22	42
hsa-miR-518c-3p	13	10	11	8	5	11	9	14	13	12	11	11
hsa-miR-518d-3p	17	14	14	16	12	19	13	21	13	6	10	11
hsa-miR-518e-3p	14	15	14	11	11	30	14	15	11	14	15	19
hsa-miR-518f-3p	24	24	25	21	18	32	19	38	17	20	37	31
hsa-miR-5196-3p+hsa-miR-6732-3p	19	19	33	24	23	42	21	30	35	23	42	52
hsa-miR-5196-5p	27	27	27	20	14	32	20	33	17	24	27	22
hsa-miR-519b-3p	16	23	22	16	13	24	12	14	17	23	21	10
hsa-miR-519b-5p+hsa-miR-519c-5p+hsa-miR-523-5p+hsa-miR-518e-5p+hsa-miR-522-5p+hsa-miR-519a-5p	22	9	14	6	13	15	11	19	9	11	20	7
hsa-miR-519c-3p	50	29	45	39	29	49	30	43	40	40	40	41
hsa-miR-519d-3p	22	11	24	12	18	16	11	23	11	12	8	18
hsa-miR-519e-3p	23	16	20	13	11	18	9	19	9	13	16	18
hsa-miR-520a-3p	11	6	12	9	10	9	5	11	3	7	9	11
hsa-miR-520a-5p	21	23	42	21	19	28	25	34	18	24	32	47
hsa-miR-520b	21	14	17	12	9	16	7	12	11	15	15	10
hsa-miR-520c-3p	30	21	26	31	18	34	31	31	23	32	36	30
hsa-miR-520d-3p	36	31	26	14	22	27	18	31	14	38	41	20
hsa-miR-520d-5p+hsa-miR-527+hsa-miR-518a-5p	17	20	18	18	14	15	15	22	23	13	27	16
hsa-miR-520e	24	10	14	7	11	17	10	16	13	16	12	15
hsa-miR-520f-3p	9	18	15	13	9	12	10	13	10	12	10	13
hsa-miR-520g-3p	11	9	13	10	6	9	11	8	4	13	1	8
hsa-miR-520h	19	34	27	22	20	21	11	35	18	25	32	20
hsa-miR-521	33	6	1	9	6	19	28	3	1	18	1	14
hsa-miR-522-3p	37	32	34	31	26	28	24	31	30	27	26	44
hsa-miR-523-3p	9	1	8	6	4	6	17	3	6	14	8	4
hsa-miR-524-3p	16	11	16	19	13	20	9	12	14	18	16	11
hsa-miR-525-3p	16	1	1	5	1	1	5	1	1	10	1	1
hsa-miR-525-5p	51	26	45	37	28	34	29	35	28	41	42	56
hsa-miR-526a+hsa-miR-518c-5p+hsa-miR-518d-5p	43	34	30	38	35	29	28	33	28	27	32	31
hsa-miR-526b-5p	35	32	33	53	22	38	29	43	24	24	31	41
hsa-miR-532-3p	53	47	47	38	48	46	36	40	39	34	55	43
hsa-miR-532-5p	28	22	31	33	25	29	25	34	27	23	32	23
hsa-miR-539-3p	9	10	16	10	18	11	11	18	14	20	16	15
hsa-miR-539-5p	67	71	79	50	73	90	72	69	69	68	87	92
hsa-miR-541-3p	18	1	1	8	9	10	10	7	1	7	3	2
hsa-miR-542-3p	30	30	34	35	31	49	32	31	28	30	25	41
hsa-miR-542-5p	27	21	27	35	25	25	20	41	29	31	33	20
hsa-miR-543	73	49	57	54	48	53	36	47	46	33	37	59
hsa-miR-544a	24	23	24	16	18	19	19	25	17	19	24	18
hsa-miR-545-3p	37	28	36	26	31	35	23	39	29	32	29	32
hsa-miR-548a-3p	14	18	18	9	14	13	12	20	20	14	19	15
hsa-miR-548a-5p	58	36	38	46	52	44	31	49	33	34	39	69
hsa-miR-548aa+hsa-miR-548t-3p	37	66	75	41	41	98	34	129	50	39	88	51
hsa-miR-548ad-3p	23	20	18	13	12	17	12	13	8	17	10	18
hsa-miR-548ah-5p	40	20	32	24	26	39	27	28	31	30	38	24
hsa-miR-548ai+hsa-miR-570-5p	22	17	31	22	26	15	17	31	22	17	27	12
hsa-miR-548ak	25	33	21	21	19	25	22	28	16	36	28	26
hsa-miR-548al	34	34	48	34	23	38	24	41	24	40	39	22
hsa-miR-548ar-3p	49	30	29	21	26	27	28	29	28	34	27	31
hsa-miR-548ar-5p	51	84	72	59	55	70	55	79	57	60	95	61
hsa-miR-548b-3p	8	2	9	6	4	4	7	11	7	6	2	7
hsa-miR-548c-5p+hsa-miR-548o-5p+hsa-miR-548am-5p	11	14	12	9	12	19	7	18	9	8	12	11
hsa-miR-548d-3p	16	12	28	29	19	35	14	33	21	24	30	21
hsa-miR-548d-5p	46	54	56	36	49	54	36	55	40	52	57	52
hsa-miR-548e-3p	13	14	14	9	13	16	12	12	12	18	15	18
hsa-miR-548e-5p	72	40	54	59	43	58	54	51	61	60	65	68
hsa-miR-548g-3p	37	34	40	32	23	37	27	40	40	37	37	52
hsa-miR-548h-5p	9	6	12	12	11	9	17	13	15	19	9	8
hsa-miR-548i	26	14	25	15	19	19	23	14	18	18	20	13
hsa-miR-548j-3p	9	18	18	11	9	14	16	20	10	9	12	10
hsa-miR-548j-5p	25	19	21	11	26	17	22	27	13	19	31	28
hsa-miR-548k	43	27	48	44	36	44	42	48	30	44	51	64
hsa-miR-548l	17	13	11	6	9	9	9	18	13	18	8	11
hsa-miR-548m	69	35	46	42	34	48	32	47	33	34	43	44
hsa-miR-548n	25	62	56	22	23	59	21	65	27	34	76	23
hsa-miR-548o-3p+hsa-miR-548ah-3p+hsa-miR-548av-3p	13	14	9	8	10	7	14	11	13	20	12	15
hsa-miR-548q	24	24	29	20	21	36	20	36	30	19	29	34
hsa-miR-548v	25	28	37	24	22	32	24	31	20	18	35	34
hsa-miR-548y	49	37	53	43	29	45	35	37	32	40	51	36
hsa-miR-548z+hsa-miR-548h-3p	26	21	21	26	29	21	18	24	19	22	31	19
hsa-miR-549a	18	28	24	17	21	31	13	29	17	20	25	25
hsa-miR-550a-5p	6	5	7	8	4	3	8	5	2	5	7	1
hsa-miR-551a	39	38	27	28	29	37	26	26	24	39	30	52
hsa-miR-551b-3p	52	40	34	35	30	46	37	40	48	42	54	53
hsa-miR-552-3p	19	29	18	24	20	21	17	28	16	27	20	25
hsa-miR-553	12	8	5	15	11	8	8	9	6	11	12	11
hsa-miR-554	19	19	13	9	13	6	10	21	8	16	20	7
hsa-miR-555	14	19	20	12	31	19	18	23	19	20	25	23
hsa-miR-556-3p	17	17	9	16	18	21	9	14	17	19	20	20
hsa-miR-556-5p	24	21	32	19	29	21	22	25	20	20	23	24
hsa-miR-561-3p	17	22	13	11	9	10	14	18	7	12	16	15
hsa-miR-561-5p	36	33	44	25	15	38	20	50	18	28	44	24
hsa-miR-562	17	14	22	19	6	18	20	21	14	13	23	18
hsa-miR-563	53	26	52	38	35	45	28	38	39	35	38	45
hsa-miR-564	25	16	27	18	22	17	9	19	12	26	20	22
hsa-miR-566	21	8	8	11	8	12	12	20	1	24	14	10
hsa-miR-567	28	26	14	20	18	18	24	25	20	21	24	27
hsa-miR-568	20	17	21	11	20	10	13	13	20	17	14	17
hsa-miR-570-3p	19	37	70	22	34	64	14	60	32	36	64	23
hsa-miR-571	11	17	13	13	14	18	19	19	12	16	9	12
hsa-miR-572	43	14	29	31	33	35	28	23	30	31	35	34
hsa-miR-573	19	17	21	28	26	26	9	23	20	25	33	23
hsa-miR-574-3p	30	61	51	34	46	60	33	56	36	41	71	40
hsa-miR-574-5p	122	139	137	107	134	176	94	130	115	139	154	126
hsa-miR-575	83	97	79	82	77	101	68	93	78	85	83	90
hsa-miR-576-3p	43	22	24	28	30	26	31	25	35	27	36	45
hsa-miR-576-5p	21	12	20	18	19	30	14	18	22	19	24	14
hsa-miR-577	24	21	15	19	10	21	15	15	15	21	26	25
hsa-miR-578	18	19	19	11	12	9	12	14	7	12	14	11
hsa-miR-579-3p	1	1	1	1	1	1	1	1	1	1	1	1
hsa-miR-579-5p	41	27	37	26	30	26	34	38	25	30	41	20
hsa-miR-580-3p	8	8	11	8	3	7	7	6	5	5	12	10
hsa-miR-582-3p	35	24	35	23	23	40	27	25	24	22	33	34
hsa-miR-582-5p	81	59	78	58	62	77	62	66	70	64	87	74
hsa-miR-584-3p	53	49	46	41	41	57	30	38	42	36	62	68
hsa-miR-584-5p	26	21	31	23	17	29	27	33	31	41	33	35
hsa-miR-585-3p	62	40	56	36	37	61	39	72	51	38	71	50
hsa-miR-587	26	34	44	33	25	46	43	32	30	41	44	33
hsa-miR-589-5p	18	17	20	28	19	17	12	21	16	14	14	18
hsa-miR-590-3p	16	15	19	12	15	21	6	21	10	18	19	13
hsa-miR-590-5p	72	106	133	62	112	136	53	151	110	92	146	141
hsa-miR-591	24	26	34	23	23	22	15	31	22	31	24	29
hsa-miR-592	25	21	17	15	13	25	18	20	14	21	22	23
hsa-miR-593-3p	35	28	38	25	28	38	32	47	23	31	46	33
hsa-miR-595	24	19	26	12	14	26	13	18	17	17	21	17
hsa-miR-596	16	18	20	13	18	19	18	17	16	18	28	17
hsa-miR-597-5p	46	32	42	38	34	42	22	37	39	35	40	47
hsa-miR-598-3p	76	75	75	53	55	64	64	72	52	51	77	71
hsa-miR-599	16	10	12	9	8	11	13	13	14	13	11	6
hsa-miR-600	24	24	26	24	25	19	13	26	15	26	38	17
hsa-miR-601	13	13	13	8	11	13	10	12	16	16	17	20
hsa-miR-603	27	56	79	28	44	82	26	87	51	38	73	41
hsa-miR-604	4	10	8	5	2	10	10	12	10	12	13	9
hsa-miR-605-5p	31	28	21	19	21	22	11	18	9	26	29	27
hsa-miR-606	19	11	15	8	9	19	15	13	11	12	22	21
hsa-miR-607	67	37	43	51	44	56	47	50	54	47	65	47
hsa-miR-608	124	134	160	84	116	154	86	104	106	105	132	113
hsa-miR-610	28	39	21	23	23	26	16	24	24	34	29	30
hsa-miR-612	37	34	37	22	26	30	33	47	22	25	33	23
hsa-miR-613	34	18	38	15	15	32	22	26	20	26	38	28
hsa-miR-614	30	26	20	18	16	23	22	19	10	22	26	30
hsa-miR-615-3p	32	13	29	29	17	34	23	30	28	25	23	38
hsa-miR-615-5p	30	18	20	19	12	17	17	28	16	22	18	12
hsa-miR-616-3p	30	20	18	15	32	21	21	26	16	21	19	18
hsa-miR-617	15	13	28	10	17	22	16	15	12	17	12	17
hsa-miR-619-3p	22	19	18	17	15	22	15	24	22	14	22	19
hsa-miR-620	21	23	24	18	14	22	14	20	21	17	21	21
hsa-miR-624-3p	17	18	21	29	8	19	20	30	18	21	17	18
hsa-miR-625-5p	40	39	44	30	33	30	28	44	42	41	37	30
hsa-miR-626	46	29	35	30	28	45	30	40	35	33	46	49
hsa-miR-627-3p	38	32	41	27	24	39	27	34	29	33	46	50
hsa-miR-627-5p	43	48	58	40	27	47	25	51	54	40	39	56
hsa-miR-628-3p	27	21	28	21	21	29	18	29	34	19	33	12
hsa-miR-628-5p	38	36	32	37	35	39	15	40	35	35	38	37
hsa-miR-629-5p	18	13	20	19	15	24	22	20	26	8	26	19
hsa-miR-630	152	188	219	165	186	265	136	211	189	223	237	256
hsa-miR-631	21	23	28	34	23	25	16	36	19	27	23	24
hsa-miR-637	16	19	10	6	13	16	9	16	15	8	11	11
hsa-miR-638	20	17	22	23	21	7	12	12	7	23	11	15
hsa-miR-639	59	29	27	37	23	32	23	43	36	32	35	51
hsa-miR-640	35	25	32	27	22	29	15	21	29	23	26	30
hsa-miR-641	14	6	12	7	9	8	10	9	8	7	11	12
hsa-miR-642a-3p	25	17	19	6	9	17	12	13	14	18	23	20
hsa-miR-642a-5p	40	34	45	31	23	40	34	38	22	20	40	37
hsa-miR-643	35	27	21	32	15	24	13	25	34	33	25	27
hsa-miR-644a	18	22	39	27	29	27	23	40	24	28	43	26
hsa-miR-648	15	21	16	23	12	20	13	17	9	13	19	16
hsa-miR-649	33	25	26	35	20	37	21	33	28	27	31	24
hsa-miR-650	28	25	38	27	16	26	18	22	18	19	17	27
hsa-miR-6503-3p	19	14	19	14	15	12	7	16	10	21	23	15
hsa-miR-6503-5p	38	28	37	39	19	32	27	36	27	29	32	43
hsa-miR-651-3p	13	7	19	6	7	7	16	9	9	17	12	11
hsa-miR-651-5p	51	39	32	38	33	33	36	49	40	44	44	31
hsa-miR-6511a-3p	18	22	10	10	24	20	18	18	11	13	24	8
hsa-miR-6511a-5p	12	10	13	9	14	18	16	21	11	12	13	7
hsa-miR-652-3p	28	61	59	28	54	59	24	55	41	35	58	44
hsa-miR-652-5p	30	21	25	19	14	26	20	28	26	24	24	30
hsa-miR-654-3p	9	9	14	13	7	17	4	9	11	11	20	7
hsa-miR-654-5p	27	25	25	22	21	21	26	25	20	17	27	32
hsa-miR-655-3p	15	19	11	18	14	21	9	23	16	15	21	11
hsa-miR-656-3p	37	19	38	26	17	27	41	11	8	39	10	23
hsa-miR-660-3p	39	31	36	27	23	42	31	41	46	41	29	44
hsa-miR-660-5p	136	180	149	102	134	178	65	136	129	159	186	143
hsa-miR-661	27	32	34	18	22	26	15	32	21	25	25	24
hsa-miR-663a	14	15	21	19	10	14	16	21	8	19	18	18
hsa-miR-664a-3p	98	97	94	55	88	116	68	105	96	102	94	90
hsa-miR-664b-3p	23	15	26	24	22	19	22	19	15	19	20	18
hsa-miR-664b-5p	12	10	14	9	7	9	8	19	8	9	13	10
hsa-miR-665	21	20	21	20	21	16	21	24	9	21	22	26
hsa-miR-671-3p	20	13	15	19	15	21	12	24	16	19	32	17
hsa-miR-671-5p	16	15	11	20	15	18	11	15	12	22	8	11
hsa-miR-6720-3p	30	18	24	27	10	28	19	20	18	19	25	23
hsa-miR-6721-5p	31	31	32	23	28	43	23	47	27	31	32	34
hsa-miR-6724-5p	22	18	18	14	23	36	17	20	31	26	40	34
hsa-miR-675-5p	13	10	10	11	8	14	10	17	9	12	15	11
hsa-miR-7-5p	40	52	40	35	52	50	30	44	36	43	53	49
hsa-miR-708-5p	6	3	10	5	5	7	8	5	6	8	10	5
hsa-miR-744-5p	19	17	21	17	22	23	25	23	15	23	23	24
hsa-miR-758-3p+hsa-miR-411-3p	17	19	16	14	11	21	13	17	10	14	23	14
hsa-miR-758-5p	16	21	22	18	16	23	14	21	12	22	23	19
hsa-miR-760	20	11	18	23	17	23	23	17	14	23	20	9
hsa-miR-761	34	18	27	22	12	20	16	24	18	35	31	29
hsa-miR-764	55	35	41	30	32	46	40	31	33	40	40	45
hsa-miR-765	231	179	191	196	136	173	161	180	146	199	200	212
hsa-miR-766-3p	14	18	25	22	23	18	15	24	13	16	27	16
hsa-miR-766-5p	6	17	11	7	13	14	6	8	2	6	5	6
hsa-miR-767-3p	18	16	11	12	11	16	17	14	12	16	10	12
hsa-miR-767-5p	54	37	36	45	34	38	37	40	33	40	42	49
hsa-miR-769-3p	43	19	25	29	19	33	29	37	34	32	31	28
hsa-miR-769-5p	39	57	57	32	30	42	29	56	34	40	59	50
hsa-miR-770-5p	27	19	16	14	14	21	9	21	14	25	27	19
hsa-miR-802	50	26	45	32	22	42	38	39	40	40	38	49
hsa-miR-873-3p	109	101	123	86	76	117	73	122	90	91	146	102
hsa-miR-873-5p	16	18	17	15	14	17	9	23	21	10	14	9
hsa-miR-874-3p	27	19	14	15	16	19	18	29	21	15	28	31
hsa-miR-874-5p	29	44	50	37	42	57	36	47	47	29	66	54
hsa-miR-875-3p	12	15	22	15	13	15	4	28	9	16	15	11
hsa-miR-876-3p	27	22	21	25	19	17	25	24	13	22	26	18
hsa-miR-876-5p	25	14	24	17	17	28	21	25	26	22	24	27
hsa-miR-877-5p	29	23	20	13	31	29	22	32	30	24	29	34
hsa-miR-885-3p	22	20	30	26	16	26	11	27	20	20	23	25
hsa-miR-885-5p	19	13	15	22	8	16	14	17	14	17	17	16
hsa-miR-887-3p	9	13	11	12	11	9	7	15	9	7	12	18
hsa-miR-887-5p	35	18	34	31	22	29	31	30	29	31	27	37
hsa-miR-888-5p	54	40	43	36	34	36	39	36	42	39	47	51
hsa-miR-889-3p	21	18	27	16	20	26	18	19	24	17	25	24
hsa-miR-890	18	16	18	19	16	25	9	25	16	24	20	16
hsa-miR-891a-5p	45	45	32	40	24	39	32	43	29	37	46	39
hsa-miR-891b	23	26	28	28	25	20	16	29	28	21	26	29
hsa-miR-892a	24	21	34	14	22	22	18	22	24	18	28	16
hsa-miR-892b	22	16	18	16	17	19	22	16	8	14	15	19
hsa-miR-9-5p	30	40	26	15	34	22	15	26	18	31	33	27
hsa-miR-922	45	33	51	53	40	42	45	60	31	55	56	44
hsa-miR-924	13	11	11	8	17	17	8	12	9	11	18	14
hsa-miR-92a-1-5p	13	19	23	17	13	19	20	25	8	14	17	13
hsa-miR-92a-3p	46	68	68	31	53	63	25	60	58	27	77	58
hsa-miR-92b-3p	35	30	34	34	16	25	34	31	22	23	34	23
hsa-miR-93-5p	463	873	903	412	846	1056	380	862	796	630	1105	838
hsa-miR-933	46	30	36	39	27	21	21	21	18	21	29	38
hsa-miR-934	18	20	21	14	7	16	16	10	12	15	12	20
hsa-miR-935	22	17	7	15	11	19	11	15	11	11	14	10
hsa-miR-936	39	31	35	20	26	28	28	38	23	22	37	35
hsa-miR-937-3p	40	19	30	22	28	50	15	27	25	26	44	40
hsa-miR-939-5p	57	30	43	35	23	45	32	35	40	27	38	49
hsa-miR-940	16	27	22	18	23	24	19	26	16	18	36	23
hsa-miR-941	29	35	36	31	23	34	23	25	27	27	32	23
hsa-miR-942-3p	14	10	12	3	8	13	6	11	9	4	22	10
hsa-miR-942-5p	43	32	44	35	33	42	25	57	33	31	55	50
hsa-miR-944	10	5	14	9	6	11	7	15	11	11	11	16
hsa-miR-95-3p	48	39	40	41	29	46	30	44	39	44	57	76
hsa-miR-96-5p	32	37	42	31	22	39	33	31	28	30	30	24
hsa-miR-98-3p	14	14	10	13	16	14	10	18	9	16	18	10
hsa-miR-98-5p	399	678	644	347	627	717	270	667	523	532	825	541
hsa-miR-99a-5p	38	82	71	32	64	82	29	87	56	44	66	64
hsa-miR-99b-5p	77	157	153	68	140	199	48	153	176	87	186	166
