## Supplemental Table 4 for "ESX-5 Deletions in *Mycobacterium tuberculosis* Alter Macrophage Cytokine Signaling and Bacterial Heavy Metal Response"

### Sheet: Significant ∆5a
Gene	log2FoldChange	padj
Rv0605	-1.74664	8.90697e-67
Rv2979c	-1.61688	6.22869e-59
Rv3201c	-1.3712	1.21557e-42
Rv3202c	-2.00066	3.63908e-42
Rv2978c	-1.27724	8.1589e-39
Rv2719c	-2.0669	5.43951e-37
Rv2885c	-1.82076	9.12566e-37
Rv3828c	-1.37293	2.6575e-34
Rv1130	-3.0359	7.62203e-33
Rv3191c	-1.01135	2.66519e-31
Rv2886c	-1.9562	1.26418e-30
Rv0251c	-1.32579	5.21766e-30
Rv3585	-1.55138	3.39534e-28
Rv0186A	-2.42644	5.54752e-26
Rv3827c	-1.25882	1.46056e-25
Rv1039c	-6.06896	5.51917e-24
Rv2734	-1.6895	6.51444e-24
Rv1378c	-1.67009	6.25919e-22
Rv1833c	-1.09758	2.94263e-21
Rv3395c	-2.53247	3.68579e-21
Rv2737c	-1.23478	3.46568e-20
Rv1588c	-2.24755	1.17875e-19
Rv3370c	-1.03801	1.44042e-18
Rv3054c	-2.56902	8.19762e-18
Rv2191	-1.27935	5.64489e-17
Rv1277	-1.62257	1.84606e-15
Rv1955	-1.83889	9.52882e-15
Rv3188	-2.43056	4.28639e-13
Rv0607	-1.59804	8.61281e-13
Rv1954c	-1.79164	1.2851e-12
Rv2015c	-1.25936	3.15219e-12
Rv0841	-1.64798	3.69139e-12
Rv1994c	-2.18758	4.09653e-12
Rv0967	-1.15126	4.09653e-12
Rv1460	-2.06197	5.07781e-12
Rv2735c	-1.16573	1.04114e-11
Rv2034	-3.0846	1.11448e-11
Rv2035	-2.38057	1.43291e-11
Rv1989c	-1.68842	4.6152e-11
Rv1956	-1.62933	9.944e-11
Rv2466c	-1.75351	1.11771e-10
Rv1990c	-1.84841	1.62146e-10
Rv2254c	-1.20574	6.05598e-10
Rv0840c	-1.29097	8.62219e-10
Rv3183	-2.16902	9.57914e-10
Rv1801	-1.51196	1.27824e-09
Rv0384c	-1.11992	1.28413e-09
Rv1131	-1.21817	1.44387e-09
Rv1128c	-1.04242	1.58721e-09
Rv3189	-1.10929	3.72598e-09
Rv2660c	-2.6325	5.63108e-09
Rv3269	-1.30134	1.37543e-08
Rv0623	-1.20695	2.71159e-08
Rv3182	-1.91735	3.27777e-08
Rv3517	-1.24581	3.61787e-08
Rv1040c	-4.01875	3.7615e-08
Rv0095c	-1.68544	1.68632e-07
Rv0621	-1.47545	1.96369e-07
Rv0576	-1.42599	2.09849e-07
Rv2642	-2.14851	3.37155e-07
Rv0586	-1.0465	5.69865e-07
Rv1993c	-1.67846	6.23495e-07
Rv2643	-1.53215	7.03408e-07
Rv1088	-1.82092	7.06874e-07
Rv0990c	-1.5157	8.26001e-07
Rv1992c	-1.27062	1.1371e-06
Rv3746c	-1.3335	1.44318e-06
Rv1044	-1.36289	2.4853e-06
Rv3394c	-1.18537	2.71625e-06
Rv3074	-1.13925	2.84299e-06
Rv3270	-1.27053	2.93816e-06
Rv2650c	-1.01667	3.74803e-06
Rv2875	-1.22702	4.69369e-06
Rv1169c	-1.27354	7.47066e-06
Rv2253	-1.29791	9.87047e-06
Rv1048c	-1.06022	1.59325e-05
Rv2086	-1.34596	3.10017e-05
Rv2661c	-2.02134	6.11284e-05
Rv2036	-1.29586	7.76273e-05
Rv1405c	-1.18792	0.000210025
Rv1706A	-1.41883	0.000286461
Rv0077c	-1.88452	0.000389557
Rv1806	-1.61413	0.000435107
Rv0367c	-1.06299	0.000436154
Rv0991c	-1.22438	0.000740015
Rv1909c	-1.64008	0.00101383
Rv2641	-1.63802	0.00154739
Rv2657c	-1.07016	0.00182373
Rv3181c	-1.10669	0.00434772
Rv0847	-1.52192	0.00803924
Rv2517c	-1.36435	0.00830688
Rv0195	-1.03762	0.00950878

### Sheet: Significant ∆5b
Gene	log2FoldChange	padj
Rv1198	-6.33338	0
Rv1196	-5.35733	4.92305e-252
Rv1195	-8.15732	2.62491e-155
Rv1197	-2.6771	1.13036e-70
Rv0605	-1.59678	2.25959e-59
Rv2979c	-1.57213	2.25959e-59
Rv2978c	-1.41864	5.23916e-50
Rv1199c	-5.41088	5.99086e-50
Rv3191c	-1.19477	1.50764e-44
Rv3201c	-1.34344	8.94467e-44
Rv2719c	-2.02614	2.12968e-37
Rv0251c	-1.43322	4.75243e-37
Rv1130	-3.11003	6.19245e-37
Rv3202c	-1.78702	1.0309e-35
Rv2885c	-1.688	5.92467e-33
Rv3828c	-1.2188	2.85248e-29
Rv2886c	-1.78676	9.16182e-27
Rv3827c	-1.21394	1.4884e-24
Rv3585	-1.39026	2.49163e-23
Rv2737c	-1.27818	9.38087e-22
Rv0186A	-2.17615	1.01484e-21
Rv2734	-1.58202	1.99295e-21
Rv1833c	-1.06616	3.28294e-21
Rv3023c	-2.36845	5.16784e-20
Rv3054c	-2.65387	7.51988e-20
Rv3395c	-2.36256	9.24206e-20
Rv1955	-2.08886	2.15652e-19
Rv1378c	-1.52429	8.52245e-19
Rv1588c	-2.14125	1.22118e-18
Rv0841	-2.00386	3.7338e-18
Rv1989c	-2.11806	2.12862e-17
Rv1907c	-1.0404	2.31937e-16
Rv2736c	-1.10963	1.32738e-15
Rv2254c	-1.4717	4.23731e-15
Rv1954c	-1.94636	4.79768e-15
Rv3190A	-1.01296	1.04773e-14
Rv2015c	-1.35415	1.15355e-14
Rv2191	-1.13055	1.5579e-14
Rv2034	-3.39721	2.29292e-14
Rv1277	-1.53537	3.70705e-14
Rv3188	-2.39072	3.5505e-13
Rv1990c	-1.97765	3.47256e-12
Rv2735c	-1.15302	7.30761e-12
Rv2512c	-1.35152	8.57093e-12
Rv1956	-1.67375	1.18367e-11
Rv2035	-2.31511	1.92387e-11
Rv0967	-1.08394	3.47014e-11
Rv1994c	-2.04637	4.18709e-11
Rv1131	-1.24599	9.54165e-11
Rv0607	-1.37092	2.0078e-10
Rv0840c	-1.31042	2.1265e-10
Rv1038c	-1.29266	2.37886e-10
Rv0384c	-1.15259	2.37886e-10
Rv2660c	-2.76055	4.5363e-10
Rv1460	-1.85407	5.50711e-10
Rv3183	-2.01786	2.07163e-09
Rv2466c	-1.61285	2.26303e-09
Rv1801	-1.39134	4.74527e-09
Rv3182	-1.92594	1.58898e-08
Rv0095c	-1.68904	2.37555e-08
Rv2253	-1.54858	3.71242e-08
Rv3394c	-1.29796	7.24053e-08
Rv1993c	-1.72109	1.41293e-07
Rv0623	-1.10678	2.80761e-07
Rv2642	-2.12889	2.99349e-07
Rv3517	-1.09824	4.32987e-07
Rv0576	-1.36411	7.1947e-07
Rv0990c	-1.49452	1.02472e-06
Rv1992c	-1.2656	1.02472e-06
Rv0621	-1.35607	1.33888e-06
Rv2643	-1.44045	2.82958e-06
Rv2515c	-1.11495	4.60831e-06
Rv3269	-1.06933	6.29578e-06
Rv3270	-1.15252	3.50807e-05
Rv2036	-1.28223	6.78197e-05
Rv1169c	-1.11553	0.000118505
Rv3746c	-1.03573	0.00012914
Rv0839	-1.02164	0.000135331
Rv1088	-1.32496	0.00017801
Rv2875	-1.01635	0.000178776
Rv1706A	-1.33067	0.000398508
Rv2661c	-1.74018	0.00050234
Rv0367c	-1.04514	0.000518631
Rv0991c	-1.2425	0.000574342
Rv2641	-1.72318	0.000671682
Rv2086	-1.03591	0.0017627
Rv0077c	-1.66946	0.0024634
Rv1405c	-1.01002	0.00252965

### Sheet: Significant ∆5c
Gene	log2FoldChange	padj
Rv0605	-1.60784	6.13332e-59
Rv2979c	-1.55087	1.20683e-56
Rv1130	-3.69167	9.22797e-44
Rv3191c	-1.18307	4.67335e-43
Rv3201c	-1.3197	2.16665e-41
Rv3828c	-1.47101	2.32983e-40
Rv2978c	-1.24435	1.62426e-38
Rv2719c	-2.05361	9.82706e-38
Rv2886c	-2.11686	3.12394e-36
Rv0251c	-1.40753	5.89233e-35
Rv3202c	-1.70978	2.048e-32
Rv2885c	-1.6727	4.92804e-32
Rv2734	-1.79877	2.9347e-27
Rv3585	-1.47693	5.31315e-26
Rv3827c	-1.22283	1.26161e-24
Rv1588c	-2.46149	1.18351e-23
Rv2737c	-1.29898	2.1391e-22
Rv0186A	-2.17572	1.62299e-21
Rv3054c	-2.81526	2.04515e-21
Rv1833c	-1.01724	4.9703e-19
Rv1955	-2.04567	2.47208e-18
Rv3395c	-2.27665	3.4697e-18
Rv2735c	-1.41107	4.30104e-17
Rv3190A	-1.0631	5.76072e-16
Rv0841	-1.88779	5.94468e-16
Rv2254c	-1.52642	1.30351e-15
Rv1954c	-1.89782	3.33245e-14
Rv1378c	-1.29503	1.61914e-13
Rv2191	-1.09492	2.51191e-13
Rv1989c	-1.83707	4.13345e-13
Rv1277	-1.48076	4.90532e-13
Rv0840c	-1.48309	6.55049e-13
Rv1131	-1.40643	8.49873e-13
Rv0967	-1.17018	9.79286e-13
Rv2015c	-1.26375	1.15755e-12
Rv2035	-2.42142	3.529e-12
Rv1956	-1.70767	6.34687e-12
Rv1990c	-1.94512	1.06173e-11
Rv2034	-2.94955	2.94478e-11
Rv1994c	-2.0114	1.34511e-10
Rv2253	-1.7867	2.29106e-10
Rv0607	-1.3747	2.92992e-10
Rv2466c	-1.68171	4.99113e-10
Rv2660c	-2.75065	7.29833e-10
Rv3188	-2.04525	9.22647e-10
Rv1460	-1.83611	1.0299e-09
Rv3183	-2.00801	4.55521e-09
Rv0384c	-1.07948	5.12649e-09
Rv3189	-1.07962	5.97337e-09
Rv3182	-1.92875	1.9437e-08
Rv1993c	-1.78506	6.29632e-08
Rv1801	-1.29625	9.27933e-08
Rv0576	-1.44426	1.26252e-07
Rv1806	-2.37044	1.78741e-07
Rv3269	-1.19138	2.91815e-07
Rv1169c	-1.41402	3.54535e-07
Rv3517	-1.12187	3.65244e-07
Rv1088	-1.79014	4.16965e-07
Rv0095c	-1.5594	4.16965e-07
Rv3621c	-1.31746	4.77698e-07
Rv0990c	-1.5193	6.79457e-07
Rv3394c	-1.20799	9.13789e-07
Rv0586	-1.01035	1.38714e-06
Rv2643	-1.42003	4.67457e-06
Rv2642	-1.91284	6.83877e-06
Rv0115a	-1.13743	1.14221e-05
Rv1992c	-1.14878	1.47723e-05
Rv2875	-1.14587	1.72155e-05
Rv2515c	-1.00689	5.79048e-05
Rv3659c	-1.11261	7.54541e-05
Rv0077c	-2.04199	8.25968e-05
Rv3270	-1.09184	0.00011338
Rv0839	-1.02686	0.000125245
Rv0621	-1.11932	0.00013763
Rv3622c	-3.34842	0.000179643
Rv2036	-1.18623	0.000320493
Rv0367c	-1.07575	0.000320493
Rv1706A	-1.35527	0.000355483
Rv1948c	-1.07985	0.000599392
Rv2641	-1.71528	0.00072484
Rv0991c	-1.22271	0.000735447
Rv2492	-1.10824	0.00123435
Rv2661c	-1.64234	0.00127266
Rv3181c	-1.03529	0.00783166
Rv1909c	-1.38944	0.00877177

### Sheet: Unique ∆5a
Gene	log2FoldChange	padj
Rv0195	-1.03762	0.00950878
Rv0793	-1.05361	0.0111416
Rv0847	-1.52192	0.00803924
Rv1039c	-6.06896	5.51917e-24
Rv1044	-1.36289	2.4853e-06
Rv1048c	-1.06022	1.59325e-05
Rv1128c	-1.04242	1.58721e-09
Rv2650c	-1.01667	3.74803e-06
Rv2651c	-1.25766	0.0110481
Rv2657c	-1.07016	0.00182373
Rv3074	-1.13925	2.84299e-06
Rv3370c	-1.03801	1.44042e-18

### Sheet: Unique ∆5b
Gene	log2FoldChange	padj
Rv1038c	-1.29266	2.37886e-10
Rv1195	-8.15732	2.62491e-155
Rv1196	-5.35733	4.92305e-252
Rv1197	-2.6771	1.13036e-70
Rv1198	-6.33338	0
Rv1199c	-5.41088	5.99086e-50
Rv1907c	-1.0404	2.31937e-16
Rv2512c	-1.35152	8.57093e-12
Rv2736c	-1.10963	1.32738e-15
Rv3023c	-2.36845	5.16784e-20

### Sheet: Unique ∆5c
Gene	log2FoldChange	padj
Rv0115a	-1.13743	1.14221e-05
Rv1948c	-1.07985	0.000599392
Rv2492	-1.10824	0.00123435
Rv3621c	-1.31746	4.77698e-07
Rv3622c	-3.34842	0.000179643
Rv3659c	-1.11261	7.54541e-05

### Sheet: Knockout Overlap
Overlapping Genes	Log2FoldChange Cutoff	FDR Corrected p-val cutoff
Rv0077c	≤-1	≤0.01
Rv0095c	≤-1	≤0.01
Rv0186A	≤-1	≤0.01
Rv0251c	≤-1	≤0.01
Rv0367c	≤-1	≤0.01
Rv0384c	≤-1	≤0.01
Rv0576	≤-1	≤0.01
Rv0605	≤-1	≤0.01
Rv0607	≤-1	≤0.01
Rv0621	≤-1	≤0.01
Rv0840c	≤-1	≤0.01
Rv0841	≤-1	≤0.01
Rv0967	≤-1	≤0.01
Rv0990c	≤-1	≤0.01
Rv0991c	≤-1	≤0.01
Rv1088	≤-1	≤0.01
Rv1130	≤-1	≤0.01
Rv1131	≤-1	≤0.01
Rv1169c	≤-1	≤0.01
Rv1277	≤-1	≤0.01
Rv1378c	≤-1	≤0.01
Rv1460	≤-1	≤0.01
Rv1588c	≤-1	≤0.01
Rv1706A	≤-1	≤0.01
Rv1801	≤-1	≤0.01
Rv1833c	≤-1	≤0.01
Rv1954c	≤-1	≤0.01
Rv1955	≤-1	≤0.01
Rv1956	≤-1	≤0.01
Rv1989c	≤-1	≤0.01
Rv1990c	≤-1	≤0.01
Rv1992c	≤-1	≤0.01
Rv1993c	≤-1	≤0.01
Rv1994c	≤-1	≤0.01
Rv2015c	≤-1	≤0.01
Rv2034	≤-1	≤0.01
Rv2035	≤-1	≤0.01
Rv2036	≤-1	≤0.01
Rv2191	≤-1	≤0.01
Rv2253	≤-1	≤0.01
Rv2254c	≤-1	≤0.01
Rv2466c	≤-1	≤0.01
Rv2641	≤-1	≤0.01
Rv2642	≤-1	≤0.01
Rv2643	≤-1	≤0.01
Rv2660c	≤-1	≤0.01
Rv2661c	≤-1	≤0.01
Rv2719c	≤-1	≤0.01
Rv2734	≤-1	≤0.01
Rv2735c	≤-1	≤0.01
Rv2737c	≤-1	≤0.01
Rv2875	≤-1	≤0.01
Rv2885c	≤-1	≤0.01
Rv2886c	≤-1	≤0.01
Rv2978c	≤-1	≤0.01
Rv2979c	≤-1	≤0.01
Rv3054c	≤-1	≤0.01
Rv3182	≤-1	≤0.01
Rv3183	≤-1	≤0.01
Rv3188	≤-1	≤0.01
Rv3191c	≤-1	≤0.01
Rv3201c	≤-1	≤0.01
Rv3202c	≤-1	≤0.01
Rv3269	≤-1	≤0.01
Rv3270	≤-1	≤0.01
Rv3394c	≤-1	≤0.01
Rv3395c	≤-1	≤0.01
Rv3517	≤-1	≤0.01
Rv3585	≤-1	≤0.01
Rv3827c	≤-1	≤0.01
Rv3828c	≤-1	≤0.01
